# CFTR function in nasal airway cells from symptomatic and asymptomatic CF heterozygotes

**DOI:** 10.64898/2026.06.17.732907

**Authors:** Audrey Pion, Alyssa Chang, Piero Mejia, Alice C. Eastman, Erin Kavanagh, Ana Topasna, Katherine Starego, Alianna Parr, Karen Raraigh, Christian Merlo, Neeraj Sharma, Garry Cutting

## Abstract

**Rationale:** An estimated 25 million people worldwide have one deleterious variant in the cystic fibrosis transmembrane conductance regulator (*CFTR*) gene. Chronic respiratory disease symptoms are at an increased prevalence in cystic fibrosis (CF) heterozygotes.

**Objectives:** Determine the level of CFTR function in CF heterozygotes compared to individuals without CF-causing variants. Establish whether CFTR function differs between asymptomatic and symptomatic CF heterozygotes.

**Methods:** Individuals without respiratory symptoms or CF family history were recruited as controls. Heterozygotes were recruited from families with a CF individual harboring null alleles or c.1521_1523del (F508del) in *CFTR*. CFTR function was measured by short circuit current in primary human nasal epithelial cells (HNEs) from participants. Cell composition was assessed by single cell RNA sequencing.

**Measurements and Main Results:** CFTR function was variable in cells from control and heterozygous individuals. Mean CFTR function in asymptomatic null (8.8±0.5µA/cm^2^ (SEM); n=30) and F508del (8.7±1.0µA/cm^2^; n=22) heterozygotes was similar and significantly lower at 54.6% and 53.9% than controls (16.1±1.1µA/cm^2^; n=24; p<0.0001). Mean CFTR function in symptomatic heterozygotes (8.4±1.0µA/cm^2^; n =15) was 52.1% of controls and did not differ from asymptomatic heterozygotes (p=0.7803). Cell identities and proportions were equivalent between control and heterozygous cultures. HNEs from CF heterozygotes showed variable response to CFTR modulators.

**Conclusions:** CFTR function in primary airway cells exhibits substantial interindividual variability and overlaps between controls and CF heterozygotes. CF heterozygotes exhibit approximately 50% of CFTR function in controls, regardless of symptom status. These findings suggest that respiratory symptoms in CF heterozygotes are influenced by factors beyond CFTR dysfunction.

**At a Glance Commentary:** *Scientific Knowledge on the Subject:* A growing body of evidence indicates that cystic fibrosis (CF) heterozygotes are at increased risk for a range of common and chronic respiratory diseases. Given that an estimated 10 million individuals in the United States are CF heterozygotes, this population may represent a substantial and underappreciated burden of CFTR-associated disease. However, CFTR function has not been well characterized in CF heterozygotes, and it remains uncertain whether observed clinical phenotypes reflect reduced CFTR activity. Resolving these issues will be essential for clarifying the pathobiology of common respiratory diseases and for evaluating the potential role of CFTR modulator therapy in symptomatic CF heterozygotes.

*What This Study Adds to the Field:* Analysis of 24 controls and 67 CF heterozygotes revealed substantial interindividual variability in CFTR function, as measured *ex vivo* in differentiated nasal airway epithelial cells. Mean CFTR function in CF heterozygotes was approximately 50% of that observed in controls. CFTR function did not differ significantly between symptomatic and asymptomatic heterozygotes. These findings suggest that reduced CFTR activity may contribute to symptom susceptibility in CF heterozygotes, but additional factors beyond CFTR dysfunction are likely required for the development of CF-like features.

*Ethical approval and participant consent statement:* All participants provided written consent to the research study under IRB00116966 and/or IRB00235883 and consented to have their anonymized data published. All research was conducted in a fair and ethical manner.
