## Supplemental Table 1 for "CFTR function in nasal airway cells from symptomatic and asymptomatic CF heterozygotes"

### Sheet: Sheet1
	Supplemental Table 1: Original Research Articles About Symptoms in CF Heterozygotes
	PubMed ID	Country of Origin	Year Published	Total Number of Research Participants	Sign or Symptom Investigated
	8632940	United States	1996	725	Sweat Chloride Concentration
	9654257	Denmark	1998	9141	Asthma
	11788092	Italy	2001	690	Hypertension, Nasal Polyps (in Males)
	19079680	Greece	2008	399	Pulmonary Function Test (FEV1, FEV1/FVC)
	20560957	Australia	2010	49	Aquagenic Wrinkling of the Palms
	15832355	Italy	2005	10000	Immunoreactive Trypsinogen (IRT)
	15987793	Germany	2005	127	Pancreatitis
	19885835	United States	2010	14289	Pancreatic Cancer
	16134171	United States	2005	52	Idiopathic Chronic Pancreatitis
	11773581	United States	2002	58	Chronic Rhinosinusitis
	11243954	Belgium	2001	206	Allergic Bronchopulmonary Aspergillosis
	18703788	United States	2008	63	Pulmonary Nontuberculous Mycobacterial Disease
	7543317	Italy	1995	16	Disseminated Bronchiectasis
	17035430	United States	2006	50	Bronchiectasis, Pulmonary Nontuberculous Mycobacteria
	20167849	France	2010	122	Diffuse Bronchiectasis
	32398304	Denmark	2020	108035	Chronic Bronchitis, Bronchiectasis, Lung Cancer
	31882447	United States	2019	260131	59 CF-Related Conditions
	27860385	United States	2017	131	Chronic Rhinosinusitis
	15151509	Spain	2004	96	Bronchiectasis
	22423042	Canada	2012	72	Idiopathic Chronic Sinopulmonary Disease
	16354855	United States	2005	85	Nontuberculous Mycobacterial Infection
	9272738	France	1997	32	Disseminated Bronchiectasis
	9921909	Italy	1998	153	Disseminated Bronchiectasis of Unknown Cause, Chronic Bronchitis, Pulmonary Emphysema, Lung Cancer, Sarcoidosis, Tuberculosis, Pneumonia
	11344348	Denmark	2001	23198	FEV1, FVC, Asthma
	23781395	Serbia	2013	48	Idiopathic Bronchiectasis
	7532152	Germany	1995	100	Chronic Bronchitis
	10767489	Poland	2000	32	Chronic Bronchitis
	24517344	United States	2014	33027	Chronic Obstructive Pulmonary Disease
	23554779	China	2012	257	Bronchial Asthma, Chronic Bronchitis
	38390464	United States	2024	300188	Bronchiectasis Severity, Pseudomonas Infection, Nontuberculous Mycobacteria Infection, Antibiotic Usage
	31310009	France	2019	335	Aquagenic Palmoplantar Keratoderma
	9725921	United Kingdom	1998	734	Chronic Pancreatitis
	9725922	United States	1998	27	Idiopathic Pancreatitis
	30134356	Hungary	2018	20710	Pancreatic Cancer
	9654257	Denmark	1998	9141	Asthma
	10571949	Spain	1999	369	Asthma
	16678503	Singapore	2006	156	Severe Asthma, Idiopathic Bronchiectasis
	24440239	India	2014	800	Asthma, Chronic Pancreatitis
	11175304	France	2001	480	Asthma
	16678395	Norway	2006	703	Asthma
	20879059	Korea	2010	48	Childhood Asthma
	25646039	India	2015	500	Asthma
	35933722	United States	2022	5746	Persistent Childhood Asthma
	22324837	India	2012	380	Bronchial Asthma
	11354633	Greece	2001	103	Asthma, Disseminated Bronchiectasis, Chronic Obstructive Pulmonary Disease
	16193325	United States	2005	106	Idiopathic Recurrent Acute Pancreatitis, Idiopathic Chronic Pancreatitis
	41180002	United States	2025	418517	Postinfluenza Pneumonia
	34203982	Italy	2021	874	Severe COVID-19
	39972960	United States	2025	115	Chronic Rhinosinusitis Without Nasal Polyp
	40468859	United States	2025	12082	Pancreatitis, Acute Pancreatitis (PheWAS of 1130 Phenotypes)
	37801035	United States	2024	9940	Severe COVID-19
	39825500	United States	2025	111795	Colorectal Cancer
	34996830	United States	2023	10715	Chronic Bronchitis
	30397620	United States	2018	2022	Respiratory Infections
	40522671	United States	2025	317964	2909 Phenotypes
	35451201	United States	2022	1401	Severe Asthma
	22427236	Germany	2013	2418	Chronic Pancreatitis
	2021766	United Kingdom	1991	644	Melanoma
	9222759	United Kingdom	1997	2066	Malignant Melanoma
	20116881	United States	2010	1253	Lung Cancer
	17761461	China	2008	460	Prostate Cancer
	16227367	United States	2005	5515	Pancreatic Cancer
	9761117	Australia	1998	443	Breast Cancer
	19551859	Sweden	2009	3917	Kidney, Thyroid, Endocrine, Lymphoma, Nonmelanoma Skin Cancer
	11025834	United States	2000	270	Chronic Rhinosinusitis
	32576027	United States	2020	18	Chronic Rhinosinusitis
	8659542	United States	1996	64	Allergic Bronchopulmonary Aspergillosis
