## Supplemental Table 3 for "CFTR function in nasal airway cells from symptomatic and asymptomatic CF heterozygotes"

### Sheet: Sheet1
Supplemental Table 3: Nasal Sample Pedigree Table
Family	Individual	Father	Mother	Sex	Study Identifier
1	1	0	0	1	FIN001
2	1	0	0	1	FIN002
3	1	0	0	2	FIN003
4	1	0	0	2	FIN004
5	1	0	0	1	FIN006
6	1	0	0	2	FIN007
7	1	0	0	1	FIN008
8	1	0	0	2	FIN009
9	1	0	0	1	FIN010
10	1	0	0	2	FIN011
11	1	0	0	1	FIN013
12	1	0	0	2	FIN016
13	1	0	0	1	FIN017
13	2	1	3	2	FIN018
13	3	0	0	0	FIN00A
13	4	1	3	2	FIN019
14	1	2	3	2	FIN020
14	2	0	0	2	FIN021
14	3	0	0	0	FIN00B
15	1	0	0	1	FIN022
16	1	0	0	2	FIN023
17	1	0	0	1	FIN024
18	1	0	0	2	FIN025
19	1	0	0	2	FIN026
20	1	0	0	2	FIN027
20	2	3	1	1	FIN067
20	3	0	0	1	FIN00C
21	1	3	4	1	FIN00D
21	2	3	4	2	FIN030
21	3	0	0	1	FIN00E
21	4	0	0	2	FIN00F
22	1	0	0	1	FIN028
23	1	0	0	2	FIN031
24	1	0	0	2	FIN033
25	1	0	0	1	FIN034
26	1	0	0	2	FIN035
27	1	0	0	2	FIN037
28	1	0	0	2	FIN038
29	1	0	0	2	FIN039
29	2	3	1	2	FIN040
29	3	0	0	1	FIN00G
30	1	0	0	1	FIN041
31	1	0	0	2	FIN042
32	1	0	0	2	FIN045
33	1	0	0	1	FIN046
34	1	0	0	2	FIN047
35	1	0	0	2	FIN049
35	2	3	1	2	FIN050
35	3	0	0	1	FIN00H
36	1	0	0	2	FIN051
36	2	3	1	2	FIN052
36	3	0	0	1	FIN00I
37	1	0	0	1	FIN054
38	1	0	0	2	FIN055
39	1	0	0	2	FIN056
40	1	0	0	1	FIN060
41	1	0	0	1	FIN063
42	1	0	0	2	FIN064
43	1	0	0	1	FIN065
44	1	0	0	2	FIN066
45	1	0	0	1	FIN068
46	1	0	0	2	FIN069
47	1	0	0	2	FIN070
48	1	0	0	2	FIN072
49	1	0	0	1	FIN073
50	1	0	0	2	FIN074
51	1	0	0	1	FIN075
52	1	3	4	2	FIN043
52	2	3	4	2	FIN077
52	3	0	0	1	FIN00J
52	4	0	0	2	FIN00K
53	1	0	0	2	FIN080
54	1	0	0	1	FIN088
55	1	0	0	2	FIN094
56	1	0	0	2	FIN120
57	1	0	0	2	PLM002
58	1	0	0	1	PLM003
59	1	0	0	2	PLM005
60	1	0	0	1	PLM006
61	1	0	0	2	PLM009
61	2	0	0	1	PLM010
61	3	2	1	2	PLM011
62	1	3	2	1	PLM00L
62	2	0	0	2	PLM015
62	3	0	0	1	PLM00M
63	1	2	3	2	PLM020
63	2	0	0	1	PLM022
63	3	0	0	2	PLM00N
64	1	0	0	1	PLM021
65	1	0	0	2	PLM025
66	1	0	0	2	PLM029
67	1	0	0	2	PLM037
68	1	0	0	1	PLM038
69	1	0	0	2	PLM043
70	1	0	0	1	PLM044
71	1	0	0	1	PLM046
72	1	0	0	2	PLM047
73	1	0	0	1	PLM048
74	1	3	2	1	PLM051
74	2	0	0	2	PLM052
74	3	0	0	1	PLM00O
75	1	0	0	1	PLM055
76	1	0	0	2	PLM059
77	1	0	0	2	PLM061
78	1	0	0	1	PLM062
79	1	0	0	2	PLM063
80	1	0	0	1	PLM065
81	1	0	0	1	PLM066
82	1	0	0	2	PLM067
83	1	0	0	1	PLM064
84	1	0	0	2	PLM070
85	1	0	0	1	PLM071
86	1	0	0	2	PLM074
87	1	0	0	1	PLM075
