## Supplemental Table 4 for "CFTR function in nasal airway cells from symptomatic and asymptomatic CF heterozygotes"

### Sheet: Sheet1
Supplemental Table 4: Media Constituents
Human Nasal Epithelial (HNE) Expansion Media	Constituent	Company	Catalog Number	Concentration
	Ham's F12	Corning	45000-360	70.19% (v/v)
	DMEM High Glucose	Cytiva	16777-200	23.40% (v/v)
	Fetal Bovine Serum	Millipore Sigma	F-2442	4.92% (v/v)
	PenStrep	Quality Biological	120-095-721	0.98% (v/v) (98.51 μg/mL)
	Insulin	Millipore Sigma	I5500-100MG	4.92 μg/mL
	Adenine	Millipore Sigma	A-2786	23.64 μg/mL
	EGF	Millipore Sigma	E4127-5X.1MG	9.85 ng/mL
	Hydrocortisone	Millipore Sigma	H-4001	0.39 μg/mL
	Cholera Toxin	Millipore Sigma	C-8052 (0.5mg)	8.27 ng/mL
	Rho Kinase Inhibitor	Selleckchem	118896845	3.20 μg/mL
	Amphotericin	Thermofisher	15290018	0.10% (v/v) (0.25 μg/mL)
	Gentamicin	Thermofisher	15750060	0.10% (v/v) (49.25 μg/mL)
Pneumacult-ALI Differentiation Media (PALI)	PALI 10x Supplement	Stemcell	5001	9.72% (v/v)
	Pneumacult ALI Basal Media	Stemcell	5001	87.46% (v/v)
	100x Maintenance Supplement	Stemcell	5001	0.97% (v/v)
	Hydrocortisone	Stemcell	7925	0.49% (v/v)
	Heparin	Stemcell	7980	0.19% (v/v)
	Amphotericin	Thermofisher	15290018	0.1% (v/v) (0.24 μg/mL)
	Gentamicin	Thermofisher	15750060	0.1% (v/v) (48.59 μg/mL)
	PenStrep	Quality Biological	120-095-721	0.97% (v/v) - 100 μg/mL
Vertex-ALI Differentiation Media (VALI)	Ultroser G	Fisher scientific	NC1700979	1.97% (v/v)
	Fetal Clone II	Cytiva	GHCSH30066.03	1.97% (v/v)
	Inducer	Lonza	NC1769925	0.20% (v/v)
	O-phosphorylethanolamine	Sigma	P0503-25g	250nM
	Ethanolamine	Sigma	E9508-100 ml	250nM
	BPE	Lonza	NC1769925	0.63% (v/v)
	Insulin	Lonza	NC1769925	0.18% (v/v)
	Triiodothyronine	Lonza	NC1769925	0.18% (v/v)
	Epinephrine	Lonza	NC1769925	0.18% (v/v)
	Retinoic Acid	Lonza	NC1769925	0.18% (v/v)
	Hydrocortisone	Lonza	NC1769925	0.18% (v/v)
	Transferrin	Lonza	NC1769925	0.18% (v/v)
	EGF	Lonza	NC1769925	0.18% (v/v)
	Amphotericin	Thermofisher	15290018	0.10% (v/v) (0.25 μg/mL)
	Gentamicin	Thermofisher	15750060	0.10% (v/v) (49.14 μg/mL)
	PenStrep	Quality Biological	120-095-721	0.98% (v/v) (98.28 μg/mL)
	DMEM/F12 without L-glutamine	Corning	15-090-CV	92.78% (v/v)
