## Supplemental Table 5 for "CFTR function in nasal airway cells from symptomatic and asymptomatic CF heterozygotes"

### Sheet: Sheet1
Supplemental Table 5: Filtering Thresholds for Single Cell RNA Sequencing Datasets
Study Identifier	Number of Days Differentiated	Genotype	Upper Cutoff for nFeatures	Lower Cutoff for nFeatures	Upper Cutoff for percent.mt
PLM065	14	Control (No CFTR Variants)	7000	400	25
PLM003	14	W1282X heterozygote	7100	none	25
PLM065	21	Control (No CFTR Variants)	5500	none	25
PLM003	21	W1282X heterozygote	5500	none	25
PLM063	15	Control (No CFTR Variants)	7500	none	25
PLM047	15	W1282X heterozygote	6200	none	25
PLM063	22	Control (No CFTR Variants)	7400	none	25
PLM047	22	W1282X heterozygote	6900	none	25
PLM063	28	Control (No CFTR Variants)	5700	none	25
PLM063	28	Control (No CFTR Variants)	5100	none	30
PLM047	28	W1282X heterozygote	5300	none	30
PLM047	28	W1282X heterozygote	6800	none	30
PLM055	14	W1282X heterozygote	5300	none	30
PLM055	21	W1282X heterozygote	5400	none	30
PLM055	28	W1282X heterozygote	5800	none	30
